# Identification of Fasnall as a therapeutically effective Complex I inhibitor

**DOI:** 10.1101/2024.05.03.592013

**Authors:** Dzmitry Mukha, Jena Dessain, Seamus O’Connor, Katherine Pniewski, Fabrizio Bertolazzi, Jeet Patel, Mary Mullins, Zachary T. Schug

## Abstract

Proliferating cancer cells actively utilize anabolic processes for biomass production, including *de novo* biosynthesis of amino acids, nucleotides, and fatty acids. The key enzyme of the fatty acid biosynthesis pathway, fatty acid synthase (FASN), is widely recognized as a promising therapeutic target in cancer and other health conditions^1,2^. Here, we establish a metabolic signature of FASN inhibition using a panel of pharmacological inhibitors (GSK2194069, TVB-2640, TVB-3166, C75, cerulenin, and Fasnall). We find that the activity of commonly used FASN inhibitors is inconsistent with the metabolic signature of FASN inhibition (accumulation of malonate, succinate, malonyl coenzyme A, succinyl coenzyme A, and other metabolic perturbations). Moreover, we show that one of these putative FASN inhibitors, Fasnall, is a respiratory Complex I inhibitor that mimics FASN inhibition through NADH accumulation and consequent depletion of the tricarboxylic acid cycle metabolites. We demonstrate that Fasnall impairs tumor growth in several oxidative phosphorylation-dependent cancer models, including combination therapy-resistant melanoma patient-derived xenografts. Fasnall administration does not reproduce neurological side effects in mice reported for other Complex I inhibitors^3,4^. Our results have significant implications for understanding the FASN role in human health and disease and provide evidence of therapeutic potential for Complex I inhibitors with fast systemic clearance. Our findings also highlight the continuing need for validation of small molecule inhibitors to distinguish high-quality chemical probes and to expand the understanding of their application.

---

Fatty acid biosynthesis integrates multiple resources, including carbon, energy, and reducing equivalents supplied by several major parts of central metabolism. Fatty acid biosynthesis was shown to be a crucial anabolic process for cancer tumor growth and tissue invasion^1,2^. Breast cancer brain metastases experience low lipid availability and depend on *de novo* fatty acid biosynthesis for growth^5^. The upregulation of FASN promotes cancer cell motility and metastasis^6^. Newly synthesized fatty acids modulate cellular levels of lipid saturation and promote cancer cell resistance to lipid peroxidation and ferroptosis^7–9^.

The final steps of *de novo* fatty acid biosynthesis are catalyzed by fatty acid synthase (FASN; Fig. 1a). Over the last three decades, many pharmacological agents were developed to inhibit FASN activity in cells, such as C75^10^, Orlistat^11^, BI 99179^12^, GSK2194069^13^, TVB-2640^14,15^ (Denifanstat, ASC40), TVB-3166^16^, Fasnall^17^, among others^1^. FASN inhibitors, along with the genetic manipulation of gene expression, are the major tools for studying the role of FASN in various contexts. By the end of 2023, at least seven clinical trials dedicated to FASN inhibition efficacy against multiple cancers were registered (Supplementary Table 1).

**Fig. 1.**

Malonate and succinate accumulate in response to three FASN inhibitors, GSK2194069, TVB-2640, and TVB-3166, but not C75, cerulenin, and Fasnall. a, Schematic of the *de novo* fatty acid biosynthesis pathway showing entry points of carbon originating from [U-^13^C_6_] D-glucose, [U-^13^C_5_] L-glutamine, and [^13^C_2_] acetate. b-c, Relative concentrations of malonate (b) and succinate (c) in BT-474 cells treated with six compounds previously described as FASN inhibitors. Data are mean ± SD (n = 3). The relative concentrations of malonyl-CoA, succinyl-CoA, and acetyl-CoA are provided in Extended Data Fig. 1.

Acetyl coenzyme A (acetyl-CoA) is the carbon source for *de novo* fatty acid biosynthesis. In most cells, acetyl-CoA is primarily produced from citrate, and therefore, fatty acid biosynthesis has an intricate connection to the tricarboxylic acid (TCA) cycle performance. One of the main functions of the TCA is NADH oxidation to NAD^+^. *De novo* fatty acid biosynthesis also consumes reducing equivalents, but in the form of NADPH. Surprisingly, *de novo* fatty acid biosynthesis exhibits a paradoxical dependency on NAD^+^ produced by the functional TCA cycle^18^. Moreover, the expression of lipid biosynthesis genes is significantly anti-correlated with hypoxia-induced markers in tumors^18^.

Considering the interconnection of fatty acid biosynthesis and the TCA cycle, we hypothesize that FASN inhibition might have a profound impact on cell metabolism by affecting metabolites upstream of the FASN. In this work, we explore the metabolic perturbations and create a robust biomarker profile of FASN inhibition. Using the metabolic signature of polar metabolite markers, we conclude that several previously described FASN-targeting pharmacological agents do not inhibit FASN in cells. Accordingly, we suggest revising the existing body of knowledge on the mechanistic role of FASN in various human health conditions.
