## Supplementary Tables for "Identification of Fasnall as a therapeutically effective Complex I inhibitor"

### Sheet: Table 1 FASN Clin Trials Cancer
NCT Number	Study Title	Study URL	Study Status	Conditions	Interventions	Sponsor	Collaborators	Study Type
NCT03179904	FASN Inhibitor TVB-2640 and Trastuzumab in Combination With Paclitaxel or Endocrine Therapy for the Treatment of HER2 Positive Metastatic Breast Cancer	https://clinicaltrials.gov/study/NCT03179904	RECRUITING	Advanced Breast Carcinoma|HER2-Positive Breast Carcinoma|Anatomic Stage III Breast Cancer AJCC v8|Anatomic Stage IV Breast Cancer AJCC v8|HER2-positive Breast Cancer	DRUG: Anastrozole|DRUG: Denifanstat|DRUG: Exemestane|DRUG: Fulvestrant|PROCEDURE: Echocardiography|DRUG: Letrozole|DRUG: Paclitaxel|BIOLOGICAL: Trastuzumab|PROCEDURE: Computed Tomography|PROCEDURE: Magnetic Resonance Imaging|PROCEDURE: Biospecimen Collection|PROCEDURE: Biopsy	Mayo Clinic	National Cancer Institute (NCI)	INTERVENTIONAL
NCT02223247	A Phase 1, First-In-Human Study of Escalating Doses of Oral TVB-2640 in Patients With Solid Tumors	https://clinicaltrials.gov/study/NCT02223247	COMPLETED	Solid Malignant Tumor	DRUG: TVB-2640	Sagimet Biosciences Inc.		INTERVENTIONAL
NCT05743621	Study of TVB-2640 in Men With Metastatic Castration-Resistant Prostate Cancer	https://clinicaltrials.gov/study/NCT05743621	NOT_YET_RECRUITING	Prostatic Neoplasms, Castration-Resistant	DRUG: TVB-2640|DRUG: Enzalutamide	Weill Medical College of Cornell University	Sagimet Biosciences Inc.	INTERVENTIONAL
NCT02980029	TVB 2640 for Resectable Colon Cancer Other Resectable Cancers; a Window Trial.	https://clinicaltrials.gov/study/NCT02980029	RECRUITING	Colon Cancer	DRUG: TVB-2640|OTHER: Placebo	Mark Evers	National Cancer Institute (NCI)	INTERVENTIONAL
NCT03032484	TVB- 2640 in Combination With Bevacizumab in Patients With First Relapse of High Grade Astrocytoma	https://clinicaltrials.gov/study/NCT03032484	COMPLETED	Astrocytoma	DRUG: Bevacizumab|DRUG: TVB-2640	The University of Texas Health Science Center at San Antonio		INTERVENTIONAL
NCT03808558	Phase 2 Study of TVB-2640 in KRAS Non-Small Cell Lung Carcinomas	https://clinicaltrials.gov/study/NCT03808558	RECRUITING	KRAS Gene Mutation	DRUG: TVB-2640	David E Gerber	Sagimet Biosciences Inc.|Cancer Prevention Research Institute of Texas	INTERVENTIONAL
NCT05118776	Study to Evaluate the Safety and Efficacy of ASC40 Tablets in Combination With Bevacizumab in Subjects With rGBM	https://clinicaltrials.gov/study/NCT05118776	RECRUITING	Recurrent Glioblastoma	DRUG: ASC40 tablets|DRUG: Placebo tablets|DRUG: Bevacizumab	Ascletis Pharmaceuticals Co., Ltd.		INTERVENTIONAL

### Sheet: Table 2 Pathways - queries
GSK2194069 - metabolites with significantly (q < 0.05) perturbed abundance	FASNALL - metabolites with significantly (q < 0.05) perturbed abundance
Butyryl coenzyme A	3-Phosphoglyceric acid
Citrate	5-Phosphoribosyl 1-pyrophosphate
Dihydroxyacetone phosphate	ADP
Glycerol 3-phosphate	AMP
Lauroyl-L-carnitine	ATP
L-Carnitine	beta-Alanine
L-Glutamine	Citrate
Linoleic acid	Coenzyme A
L-Palmitoylcarnitine	CTP
Malonic acid	D-Glyceraldehyde 3-phosphate
Malonyl coezyme A	Dihydroxyacetone phosphate
Myristic acid	D-Ribose 5-phosphate
Myristoyl-L-carnitine	D-Sedoheptulose 7-phosphate
NADH	Erythrose 4-phosphate
Oleoyl-L-carnitine	Glycerol 3-phosphate
Palmitoleoyl-L-carnitine	GTP
Succinate	Lactate
	L-Asparagine
	L-Aspartic acid
	L-Glutamate
	L-Glutathione oxidized
	L-Glutathione reduced
	Myristoyl-L-carnitine
	NAD+
	NADH
	NADP+
	PEP
	Phosphocreatine
	Pyruvate
	Ribulose 5-phosphate
	Succinate
	UTP

### Sheet: Table 3 Pathways - GSK2194069
Pathways	Total	Expected	Hits	Raw p	-LOG10(p)	Holm adjust	FDR	Impact
Mitochondrial Electron Transport Chain	15	0.1338	4	3.8337e-06	5.4164	0.00037954	0.00037954	0.23364
Glycerol Phosphate Shuttle	8	0.071358	3	2.6946e-05	4.5695	0.0026407	0.0013278	0.60714
De Novo Triacylglycerol Biosynthesis	9	0.080278	3	4.0238e-05	4.3954	0.003903	0.0013278	0.32432
Cardiolipin Biosynthesis	11	0.098117	3	7.833e-05	4.1061	0.0075197	0.0019387	0.33962
Carnitine Synthesis	16	0.14272	3	0.00025993	3.5851	0.024693	0.0051465	0.22059
Warburg Effect	49	0.43707	4	0.00051831	3.2854	0.048722	0.0085522	0.17143
Glycerolipid Metabolism	23	0.20515	3	0.00079642	3.0989	0.074067	0.011264	0.1125
Phospholipid Biosynthesis	25	0.22299	3	0.001025	2.9893	0.094299	0.012684	0.14286
Citric Acid Cycle	26	0.23191	3	0.0011534	2.938	0.10496	0.012688	0.23333
Fatty Acid Biosynthesis	33	0.29435	3	0.0023447	2.6299	0.21103	0.023213	0.29808
Ketone Body Metabolism	12	0.10704	2	0.00446	2.3507	0.39694	0.04014	0.16667
Butyrate Metabolism	16	0.14272	2	0.0079596	2.0991	0.70044	0.065667	0.09375
Transfer of Acetyl Groups into Mitochondria	18	0.16056	2	0.010054	1.9976	0.87474	0.076568	0.16667
Phytanic Acid Peroxisomal Oxidation	19	0.16947	2	0.011185	1.9514	0.96192	0.079095	0.13333
Glycolysis	20	0.17839	2	0.01237	1.9076	1	0.081643	0.063636
Oxidation of Branched Chain Fatty Acids	22	0.19623	2	0.0149	1.8268	1	0.092194	0.11194
Mitochondrial Beta-Oxidation of Long Chain Saturated Fatty Acids	24	0.21407	2	0.017638	1.7536	1	0.10271	0.18
Fructose and Mannose Degradation	28	0.24975	2	0.02371	1.6251	1	0.1304	0.057377
Gluconeogenesis	30	0.26759	2	0.027032	1.5681	1	0.14085	0.10092
Propanoate Metabolism	36	0.32111	2	0.038069	1.4194	1	0.18844	0.15054
Pyruvate Metabolism	37	0.33003	2	0.040057	1.3973	1	0.18884	0.16288
Fatty Acid Metabolism	40	0.35679	2	0.046261	1.3348	1	0.20817	0.13732
Glutamate Metabolism	45	0.40139	2	0.057361	1.2414	1	0.2469	0.069767
Malate-Aspartate Shuttle	7	0.062438	1	0.060969	1.2149	1	0.2515	0.16667
Arginine and Proline Metabolism	48	0.42815	2	0.064447	1.1908	1	0.25521	0.10063
Valine, Leucine and Isoleucine Degradation	51	0.45491	2	0.071832	1.1437	1	0.27351	0.094286
Glucose-Alanine Cycle	9	0.080278	1	0.07777	1.1092	1	0.28516	0.11111
Beta Oxidation of Very Long Chain Fatty Acids	13	0.11596	1	0.11057	0.95635	1	0.37747	0.078947
Threonine and 2-Oxobutanoate Degradation	13	0.11596	1	0.11057	0.95635	1	0.37747	0.125
Ethanol Degradation	15	0.1338	1	0.12658	0.89763	1	0.41608	0.17969
Plasmalogen Synthesis	16	0.14272	1	0.13449	0.87131	1	0.41608	0.05
Nucleotide Sugars Metabolism	16	0.14272	1	0.13449	0.87131	1	0.41608	0.096154
Mitochondrial Beta-Oxidation of Short Chain Saturated Fatty Acids	17	0.15164	1	0.14234	0.84669	1	0.42462	0.18182
Pterine Biosynthesis	18	0.16056	1	0.15012	0.82357	1	0.42462	0.036364
Betaine Metabolism	18	0.16056	1	0.15012	0.82357	1	0.42462	0.069444
Estrone Metabolism	20	0.17839	1	0.16549	0.78123	1	0.43115	0.09375
Lysine Degradation	20	0.17839	1	0.16549	0.78123	1	0.43115	0.14851
Caffeine Metabolism	20	0.17839	1	0.16549	0.78123	1	0.43115	0.18617
Mitochondrial Beta-Oxidation of Medium Chain Saturated Fatty Acids	22	0.19623	1	0.18062	0.74324	1	0.45011	0.16484
Urea Cycle	23	0.20515	1	0.18809	0.72564	1	0.45011	0.045455
Androstenedione Metabolism	23	0.20515	1	0.18809	0.72564	1	0.45011	0.087209
Folate Metabolism	24	0.21407	1	0.1955	0.70885	1	0.45011	0.042553
Cysteine Metabolism	24	0.21407	1	0.1955	0.70885	1	0.45011	0.069767
Ammonia Recycling	25	0.22299	1	0.20285	0.69282	1	0.45226	0.069444
Starch and Sucrose Metabolism	26	0.23191	1	0.21014	0.67749	1	0.45226	0.05102
Beta-Alanine Metabolism	26	0.23191	1	0.21014	0.67749	1	0.45226	0.11111
Pentose Phosphate Pathway	27	0.24083	1	0.21737	0.66279	1	0.45787	0.010204
Androgen and Estrogen Metabolism	29	0.25867	1	0.23166	0.63515	1	0.4778	0.096774
Retinol Metabolism	30	0.26759	1	0.23872	0.62212	1	0.48231	0.10526
Galactose Metabolism	31	0.27651	1	0.24572	0.60957	1	0.48652	0.032787
Nicotinate and Nicotinamide Metabolism	32	0.28543	1	0.25266	0.59747	1	0.49045	0.086538
Fatty Acid Elongation In Mitochondria	33	0.29435	1	0.25954	0.58579	1	0.49413	0.19068
Histidine Metabolism	35	0.31219	1	0.27314	0.56361	1	0.51021	0.028846
Porphyrin Metabolism	36	0.32111	1	0.27986	0.55306	1	0.51307	0.030075
Methionine Metabolism	39	0.34787	1	0.29968	0.52335	1	0.53942	0.022099
Steroidogenesis	42	0.37463	1	0.31901	0.4962	1	0.56396	0.042232
Glycine and Serine Metabolism	50	0.44599	1	0.36827	0.43384	1	0.63962	0.042969
Tryptophan Metabolism	55	0.49058	1	0.39742	0.40075	1	0.66685	0.03096
Tyrosine Metabolism	55	0.49058	1	0.39742	0.40075	1	0.66685	0.053659
Bile Acid Biosynthesis	59	0.52626	1	0.41987	0.37688	1	0.69279	0.027397
Purine Metabolism	63	0.56194	1	0.44158	0.35499	1	0.71666	0.016949

### Sheet: Table 4 Pathways - Fasnall
Pathways	Total	Expected	Hits	Raw p	-LOG10(p)	Holm adjust	FDR	Impact
Warburg Effect	49	1.4569	17	1.817e-16	15.741	1.7988e-14	1.7988e-14	0.44127
Pentose Phosphate Pathway	27	0.80278	10	6.4233e-10	9.1922	6.2948e-08	3.1795e-08	0.46939
Glutamate Metabolism	45	1.338	11	1.1549e-08	7.9375	1.1203e-06	3.8112e-07	0.25581
Glycolysis	20	0.59465	8	2.2435e-08	7.6491	2.1537e-06	5.5526e-07	0.44545
Gluconeogenesis	30	0.89197	9	4.7436e-08	7.3239	4.5065e-06	8.8795e-07	0.38532
Mitochondrial Electron Transport Chain	15	0.44599	7	5.3815e-08	7.2691	5.0586e-06	8.8795e-07	0.37383
Glycerolipid Metabolism	23	0.68385	8	8.2263e-08	7.0848	7.6505e-06	1.1634e-06	0.3125
Citric Acid Cycle	26	0.77304	8	2.469e-07	6.6075	2.2715e-05	2.7538e-06	0.43333
Transfer of Acetyl Groups into Mitochondria	18	0.53518	7	2.5035e-07	6.6015	2.2782e-05	2.7538e-06	0.47917
Pyruvate Metabolism	37	1.1001	9	3.6006e-07	6.4436	3.2406e-05	3.5646e-06	0.37121
Cardiolipin Biosynthesis	11	0.32706	5	6.7273e-06	5.1722	0.00059873	6.0545e-05	0.45283
Fructose and Mannose Degradation	28	0.83251	7	7.5906e-06	5.1197	0.00066798	6.2623e-05	0.30328
Amino Sugar Metabolism	31	0.9217	7	1.585e-05	4.8	0.001379	0.00012071	0.19565
Glycerol Phosphate Shuttle	8	0.23786	4	4.1099e-05	4.3862	0.0035345	0.00029063	0.67857
Ammonia Recycling	25	0.74331	6	4.905e-05	4.3094	0.0041693	0.00032373	0.27778
Glycine and Serine Metabolism	50	1.4866	8	5.2368e-05	4.2809	0.0043989	0.00032403	0.13672
De Novo Triacylglycerol Biosynthesis	9	0.26759	4	7.2448e-05	4.14	0.0060132	0.0004219	0.55405
Phytanic Acid Peroxisomal Oxidation	19	0.56492	5	0.00014312	3.8443	0.011736	0.00074571	0.28333
Glutathione Metabolism	19	0.56492	5	0.00014312	3.8443	0.011736	0.00074571	0.34746
Purine Metabolism	63	1.8731	8	0.00029001	3.5376	0.023201	0.0014355	0.2161
Arginine and Proline Metabolism	48	1.4272	7	0.00031246	3.5052	0.024685	0.001473	0.19497
Threonine and 2-Oxobutanoate Degradation	13	0.38652	4	0.00037813	3.4224	0.029495	0.0016388	0.325
Urea Cycle	23	0.68385	5	0.00038072	3.4194	0.029495	0.0016388	0.20455
Propanoate Metabolism	36	1.0704	6	0.00042854	3.368	0.032569	0.0017677	0.31183
Pyrimidine Metabolism	54	1.6056	7	0.00066354	3.1781	0.049102	0.0023853	0.23188
Ethanol Degradation	15	0.44599	4	0.00069234	3.1597	0.050541	0.0023853	0.29688
Starch and Sucrose Metabolism	26	0.77304	5	0.00069871	3.1557	0.050541	0.0023853	0.17347
Beta-Alanine Metabolism	26	0.77304	5	0.00069871	3.1557	0.050541	0.0023853	0.2963
Butyrate Metabolism	16	0.47572	4	0.00090404	3.0438	0.063283	0.0028871	0.25
Nucleotide Sugars Metabolism	16	0.47572	4	0.00090404	3.0438	0.063283	0.0028871	0.28846
Pantothenate and CoA Biosynthesis	19	0.56492	4	0.0018084	2.7427	0.12297	0.0055946	0.2875
Nicotinate and Nicotinamide Metabolism	32	0.95144	5	0.001885	2.7247	0.1263	0.0056551	0.22115
Aspartate Metabolism	34	1.0109	5	0.0024971	2.6026	0.16481	0.0072711	0.28261
Histidine Metabolism	35	1.0406	5	0.0028526	2.5448	0.18542	0.0080686	0.17788
Oxidation of Branched Chain Fatty Acids	22	0.65411	4	0.0032056	2.4941	0.20516	0.0088155	0.25373
Ketone Body Metabolism	12	0.35679	3	0.0043595	2.3606	0.27465	0.011636	0.27778
Folate Metabolism	24	0.71358	4	0.0044662	2.3501	0.27691	0.011636	0.24468
Phosphatidylethanolamine Biosynthesis	13	0.38652	3	0.0055538	2.2554	0.33878	0.013746	0.23077
Beta Oxidation of Very Long Chain Fatty Acids	13	0.38652	3	0.0055538	2.2554	0.33878	0.013746	0.27632
Lactose Synthesis	14	0.41625	3	0.0069271	2.1594	0.4087	0.016328	0.18182
Alanine Metabolism	14	0.41625	3	0.0069271	2.1594	0.4087	0.016328	0.31429
Galactose Metabolism	31	0.9217	4	0.011429	1.942	0.65146	0.026314	0.14754
Mitochondrial Beta-Oxidation of Short Chain Saturated Fatty Acids	17	0.50545	3	0.012181	1.9143	0.68212	0.027407	0.29091
Phosphatidylcholine Biosynthesis	18	0.53518	3	0.014325	1.8439	0.78789	0.030831	0.17073
Pterine Biosynthesis	18	0.53518	3	0.014325	1.8439	0.78789	0.030831	0.21818
Valine, Leucine and Isoleucine Degradation	51	1.5164	5	0.014727	1.8319	0.78789	0.031021	0.18571
Pyruvaldehyde Degradation	7	0.20813	2	0.016364	1.7861	0.85093	0.033062	0.17857
Malate-Aspartate Shuttle	7	0.20813	2	0.016364	1.7861	0.85093	0.033062	0.3
Lysine Degradation	20	0.59465	3	0.019224	1.7162	0.96119	0.038063	0.18812
Phenylacetate Metabolism	8	0.23786	2	0.021418	1.6692	1	0.041575	0.31818
Mitochondrial Beta-Oxidation of Medium Chain Saturated Fatty Acids	22	0.65411	3	0.024946	1.603	1	0.047493	0.26374
Bile Acid Biosynthesis	59	1.7542	5	0.026509	1.5766	1	0.047788	0.18982
Lactose Degradation	9	0.26759	2	0.027032	1.5681	1	0.047788	0.13333
Thiamine Metabolism	9	0.26759	2	0.027032	1.5681	1	0.047788	0.17647
Glucose-Alanine Cycle	9	0.26759	2	0.027032	1.5681	1	0.047788	0.22222
Androstenedione Metabolism	23	0.68385	3	0.028118	1.551	1	0.048836	0.18605
Mitochondrial Beta-Oxidation of Long Chain Saturated Fatty Acids	24	0.71358	3	0.031497	1.5017	1	0.053761	0.26
Steroid Biosynthesis	43	1.2785	4	0.034925	1.4569	1	0.057884	0.20803
Phospholipid Biosynthesis	25	0.74331	3	0.035081	1.4549	1	0.057884	0.14286
Trehalose Degradation	11	0.32706	2	0.0398	1.4001	1	0.064594	0.2069
Androgen and Estrogen Metabolism	29	0.86224	3	0.051449	1.2886	1	0.082153	0.14747
Retinol Metabolism	30	0.89197	3	0.056037	1.2515	1	0.088058	0.2193
Riboflavin Metabolism	14	0.41625	2	0.062317	1.2054	1	0.094913	0.1
Phosphatidylinositol Phosphate Metabolism	14	0.41625	2	0.062317	1.2054	1	0.094913	0.325
Fatty Acid Elongation In Mitochondria	33	0.98117	3	0.070937	1.1491	1	0.10641	0.30085
Tryptophan Metabolism	55	1.6353	4	0.075275	1.1234	1	0.11123	0.092879
Plasmalogen Synthesis	16	0.47572	2	0.079222	1.1012	1	0.11367	0.15
Carnitine Synthesis	16	0.47572	2	0.079222	1.1012	1	0.11367	0.17647
Sphingolipid Metabolism	36	1.0704	3	0.087462	1.0582	1	0.1237	0.12644
Betaine Metabolism	18	0.53518	2	0.09739	1.0115	1	0.1358	0.11111
Sulfate/Sulfite Metabolism	19	0.56492	2	0.10689	0.97108	1	0.14697	0.088235
Fatty Acid Metabolism	40	1.1893	3	0.11181	0.95151	1	0.15164	0.20423
Estrone Metabolism	20	0.59465	2	0.11663	0.9332	1	0.15395	0.17969
Caffeine Metabolism	20	0.59465	2	0.11663	0.9332	1	0.15395	0.19681
Steroidogenesis	42	1.2488	3	0.12489	0.90346	1	0.16269	0.13273
Inositol Phosphate Metabolism	22	0.65411	2	0.13675	0.86406	1	0.17583	0.22857
Biotin Metabolism	7	0.20813	1	0.19097	0.71903	1	0.24239	0.1
Selenoamino Acid Metabolism	28	0.83251	2	0.20093	0.69695	1	0.24865	0.13393
Inositol Metabolism	28	0.83251	2	0.20093	0.69695	1	0.24865	0.24742
Tyrosine Metabolism	55	1.6353	3	0.2213	0.65502	1	0.27048	0.068293
Vitamin K Metabolism	9	0.26759	1	0.23872	0.62212	1	0.28821	0.052632
Arachidonic Acid Metabolism	65	1.9326	3	0.30379	0.51743	1	0.36235	0.073427
Methionine Metabolism	39	1.1596	2	0.32449	0.4888	1	0.38243	0.055249
Spermidine and Spermine Biosynthesis	14	0.41625	1	0.34646	0.46034	1	0.40353	0.065217
Ubiquinone Biosynthesis	18	0.53518	1	0.4219	0.37479	1	0.48567	0.0625
Phenylalanine and Tyrosine Metabolism	25	0.74331	1	0.53413	0.27235	1	0.6078	0.043478
Fatty Acid Biosynthesis	33	0.98117	1	0.63667	0.19609	1	0.71625	0.076923
Porphyrin Metabolism	36	1.0704	1	0.66919	0.17445	1	0.74438	0.030075
